# The motif composition of variable-number tandem repeats impacts gene expression

**DOI:** 10.1101/2022.03.17.484784

**Authors:** Tsung-Yu Lu, Paulina N. Smaruj, Geoffrey Fudenberg, Nicholas Mancuso, Mark J.P. Chaisson

## Abstract

Understanding the impact of DNA variation on human traits is a fundamental question in human genetics. Variable number tandem repeats (VNTRs) make up roughly 3% of the human genome but are often excluded from association analysis due to poor read mappability or divergent repeat content. While methods exist to estimate VNTR length from short-read data, it is known that VNTRs vary in both length and repeat (motif) composition. Here, we use a repeat-pangenome graph (RPGG) constructed on 35 haplotype-resolved assemblies to detect variation in both VNTR length and repeat composition. We align population scale data from the Genotype-Tissue Expression (GTEx) Consortium to examine how variations in sequence composition may be linked to expression, including cases independent of overall VNTR length. We find that 9,422 out of 39,125 VNTRs are associated with nearby gene expression through motif variations, of which only 23.4% associations are accessible from length. Fine-mapping identifies 174 genes to be likely driven by variation in certain VNTR motifs and not overall length. We highlight two genes, *CACNA1C* and *RNF213* that have expression associated with motif variation, demonstrating the utility of RPGG analysis as a new approach for trait association in multiallelic and highly variable loci.
