## Supplemental Data S4 for "The motif composition of variable-number tandem repeats impacts gene expression": README.txt

Header explanation:
	tissue:	tissue where the gene is fine-mapped to the TR variant(s)
	gene_id:	GTEx Ensembl gene ID
	gene_name:	GTEx gene name
	chr:	chromosome of the gene
	start:	start coordinate of the gene on hg38
	end:	end coordinate of the gene on hg38
	|L1_motif_tr|:	cardinality of the L1 credible set in susieR (onlt counting TR variants)
	|L1|:	cardinality of the L1 credible set in susieR (any variants)
	max(pip_snp):	max pip of SNVs in the fine-mapping window (1Mb)
	max(pip_motif_tr):	max pip of TR variants in the fine-mapping window (1Mb)
	num_emotif_tr:	number of fine-mapped TR variants (including motifs and TR size)
	TR_chr:	chromosome of the TR locus; entries are comma seperated for the following columns if num_emotif_tr > 1
	TR_start:	start choordinate of the TR locus on hg38
	TR_end:	end coordinate of the TR locus on hg38
	TR_locus:	index of the TR locus in our database, See the tables in Supplemental Data S1
	ki:	index of the motif in our database; "-1" if the variant is TR length
	pip:	posterior inclusion probability estimated by susieR
	min(p_nominal):	min eQTL p-value among the fine-mapped variants for this gene
	p_nominal:	eQTL p-value for each fine-mapped variant
	slope:	eQTL effect size for each fine-mapped variant
	slope_se:	eQTL standard error of effect size for each fine-mapped variant
	motif:	sequence of the likely causal motif; "." if the variant is TR length
	is_length-eVNTR:	the TR locus is an eVNTR by length
	SNP-like:	the motif has only 0 or 1 copy in each haplotype from HGSVC+HPRC; "-" if the variant is TR length
	biallelic:	the motif has only two different copy numbers across HGSVC+HPRC haplotypes; "-" if the variant is TR length
	mtf.pval<len.pval:	the eQTL p-value of the motif is smaller than the eQTL p-value of TR length
	len.pval:	the eQTL p-value of TR length
